# The Genetic Basis of Incipient Sexual Isolation in *Drosophila melanogaster*

**DOI:** 10.1101/2024.03.01.582979

**Authors:** Akihiko Yamamoto, Wen Huang, Mary Anna Carbone, Robert R. H. Anholt, Trudy F. C. Mackay

## Abstract

Speciation is a fundamental evolutionary process, but the genetic changes accompanying speciation are difficult to determine since true species do not produce viable and fertile offspring. Populations of the same species that are that are partially reproductively isolated are incipient species that can be used to assess genetic changes that occur prior to speciation. *Drosophila melanogaster* from Zimbabwe, Africa are genetically differentiated and partially sexually isolated from cosmopolitan populations worldwide: cosmopolitan males have poor mating success with Zimbabwe females. We used the cosmopolitan *D. melanogaster* Genetic Reference Panel (DGRP) to show there is significant genetic variation in mating success of DGRP males with Zimbabwe females, map genetic variants and genes associated with variation in mating success and determine whether mating success to Zimbabwe females is associated with other quantitative traits previously measured in the DGRP. We performed three genome wide association analyses: for the DGRP lines, for selected flies with high or low mating success from an advanced intercross population (AIP) derived from DGRP lines, and for lines derived from 18 generations of divergent selection from the AIP for mating success with Zimbabwe females. The basis of incipient sexual isolation is highly polygenic and associated with the common African inversion *In(3R)K* and the amount of the sex pheromone 5,9-heptacosadiene in DGRP females. We functionally validated the effect of eight candidate genes using RNA interference. These candidate gene and variant associations provide testable hypotheses for future studies investigating the molecular genetic basis of incipient sexual isolation in *D. melanogaster*.
