## Supplemental Table 1 for "The Genetic Basis of Incipient Sexual Isolation in *Drosophila melanogaster*"

### Sheet: A. Mating success
DGRP Line	Number Females Tested	Number Females Mated (1 hr)	Number Females Mated (2 hr)	Proportion Females Mated (1 hr)	Proportion Females Mated (2 hr)
DGRP_21	20	2	3	0.1	0.15
DGRP_26	20	0	6	0	0.3
DGRP_28	15	0	0	0	0
DGRP_31	15	0	1	0	0.0666667
DGRP_32	15	1	1	0.0666667	0.0666667
DGRP_38	15	0	0	0	0
DGRP_40	15	0	1	0	0.0666667
DGRP_41	15	0	1	0	0.0666667
DGRP_42	15	0	0	0	0
DGRP_45	15	0	0	0	0
DGRP_48	15	1	2	0.0666667	0.133333
DGRP_49	15	1	2	0.0666667	0.133333
DGRP_57	15	1	1	0.0666667	0.0666667
DGRP_59	15	0	1	0	0.0666667
DGRP_69	15	0	1	0	0.0666667
DGRP_73	15	0	0	0	0
DGRP_75	15	0	0	0	0
DGRP_83	15	0	0	0	0
DGRP_85	15	1	1	0.0666667	0.0666667
DGRP_88	15	0	0	0	0
DGRP_91	15	1	2	0.0666667	0.133333
DGRP_93	15	2	2	0.133333	0.133333
DGRP_100	15	1	2	0.0666667	0.133333
DGRP_101	15	1	1	0.0666667	0.0666667
DGRP_105	15	1	1	0.0666667	0.0666667
DGRP_109	15	0	1	0	0.0666667
DGRP_129	15	0	0	0	0
DGRP_136	70	15	24	0.214286	0.342857
DGRP_138	15	0	0	0	0
DGRP_142	15	0	0	0	0
DGRP_149	15	0	0	0	0
DGRP_153	15	1	2	0.0666667	0.133333
DGRP_158	15	0	1	0	0.0666667
DGRP_161	15	0	1	0	0.0666667
DGRP_176	15	0	0	0	0
DGRP_177	15	0	0	0	0
DGRP_181	15	0	0	0	0
DGRP_189	15	0	0	0	0
DGRP_195	20	0	3	0	0.15
DGRP_208	50	0	0	0	0
DGRP_217	20	0	0	0	0
DGRP_223	20	0	0	0	0
DGRP_227	20	1	2	0.05	0.1
DGRP_228	20	0	1	0	0.05
DGRP_229	20	0	1	0	0.05
DGRP_233	20	0	0	0	0
DGRP_235	15	0	0	0	0
DGRP_237	15	0	1	0	0.0666667
DGRP_239	15	0	0	0	0
DGRP_256	15	1	2	0.0666667	0.133333
DGRP_280	15	0	0	0	0
DGRP_287	15	0	0	0	0
DGRP_301	49	3	9	0.0612245	0.183673
DGRP_303	50	0	1	0	0.02
DGRP_304	40	0	1	0	0.025
DGRP_306	50	0	1	0	0.02
DGRP_307	50	0	0	0	0
DGRP_309	15	0	1	0	0.0666667
DGRP_310	15	0	0	0	0
DGRP_313	50	0	1	0	0.02
DGRP_315	50	1	2	0.02	0.04
DGRP_317	15	0	0	0	0
DGRP_318	15	0	0	0	0
DGRP_319	15	1	2	0.0666667	0.133333
DGRP_320	15	0	0	0	0
DGRP_321	15	0	2	0	0.133333
DGRP_324	50	3	6	0.06	0.12
DGRP_325	15	0	0	0	0
DGRP_332	15	0	1	0	0.0666667
DGRP_335	50	0	0	0	0
DGRP_336	25	2	6	0.08	0.24
DGRP_338	15	0	0	0	0
DGRP_340	15	1	1	0.0666667	0.0666667
DGRP_348	15	1	2	0.0666667	0.133333
DGRP_350	15	1	2	0.0666667	0.133333
DGRP_352	15	2	2	0.133333	0.133333
DGRP_354	15	0	0	0	0
DGRP_355	15	0	0	0	0
DGRP_356	15	0	1	0	0.0666667
DGRP_357	50	0	1	0	0.02
DGRP_358	50	1	14	0.02	0.28
DGRP_359	15	2	4	0.133333	0.266667
DGRP_360	50	4	8	0.08	0.16
DGRP_361	15	0	1	0	0.0666667
DGRP_362	50	0	1	0	0.02
DGRP_365	50	1	2	0.02	0.04
DGRP_367	15	0	0	0	0
DGRP_370	15	0	0	0	0
DGRP_371	15	0	0	0	0
DGRP_373	15	0	1	0	0.0666667
DGRP_374	15	1	2	0.0666667	0.133333
DGRP_375	50	7	10	0.14	0.2
DGRP_377	20	2	6	0.1	0.3
DGRP_379	50	2	9	0.04	0.18
DGRP_380	50	0	0	0	0
DGRP_381	15	0	1	0	0.0666667
DGRP_382	15	0	0	0	0
DGRP_383	15	0	0	0	0
DGRP_385	15	0	0	0	0
DGRP_386	15	0	1	0	0.0666667
DGRP_390	15	0	0	0	0
DGRP_391	50	7	11	0.14	0.22
DGRP_392	15	0	0	0	0
DGRP_395	15	0	0	0	0
DGRP_397	15	0	0	0	0
DGRP_399	50	1	4	0.02	0.08
DGRP_405	15	0	0	0	0
DGRP_406	15	0	0	0	0
DGRP_409	15	2	4	0.133333	0.266667
DGRP_426	15	0	0	0	0
DGRP_427	50	0	1	0	0.02
DGRP_437	50	0	0	0	0
DGRP_439	15	0	0	0	0
DGRP_440	70	11	22	0.157143	0.314286
DGRP_441	15	0	0	0	0
DGRP_443	15	0	0	0	0
DGRP_461	15	0	0	0	0
DGRP_486	50	2	7	0.04	0.14
DGRP_491	15	0	0	0	0
DGRP_492	15	1	1	0.0666667	0.0666667
DGRP_502	15	0	0	0	0
DGRP_505	15	0	1	0	0.0666667
DGRP_508	15	1	3	0.0666667	0.2
DGRP_509	15	1	2	0.0666667	0.133333
DGRP_513	15	0	0	0	0
DGRP_517	50	0	1	0	0.02
DGRP_528	15	1	1	0.0666667	0.0666667
DGRP_530	15	0	0	0	0
DGRP_531	15	0	0	0	0
DGRP_535	15	0	0	0	0
DGRP_551	15	1	2	0.0666667	0.133333
DGRP_555	50	1	3	0.02	0.06
DGRP_559	15	0	0	0	0
DGRP_563	75	19	29	0.253333	0.386667
DGRP_566	15	1	1	0.0666667	0.0666667
DGRP_584	15	0	0	0	0
DGRP_589	15	0	0	0	0
DGRP_595	15	0	1	0	0.0666667
DGRP_596	15	0	0	0	0
DGRP_627	15	0	0	0	0
DGRP_630	15	0	0	0	0
DGRP_634	15	0	1	0	0.0666667
DGRP_639	50	0	0	0	0
DGRP_642	15	0	0	0	0
DGRP_646	15	0	0	0	0
DGRP_703	15	0	0	0	0
DGRP_705	50	0	0	0	0
DGRP_707	50	1	2	0.02	0.04
DGRP_712	45	2	2	0.0444444	0.0444444
DGRP_714	50	0	0	0	0
DGRP_716	15	0	0	0	0
DGRP_721	15	0	0	0	0
DGRP_727	15	0	0	0	0
DGRP_730	50	0	0	0	0
DGRP_732	50	3	10	0.06	0.2
DGRP_737	15	1	1	0.0666667	0.0666667
DGRP_738	15	1	1	0.0666667	0.0666667
DGRP_748	15	0	0	0	0
DGRP_757	15	0	0	0	0
DGRP_761	15	0	0	0	0
DGRP_765	50	0	3	0	0.06
DGRP_774	50	0	4	0	0.08
DGRP_776	15	0	1	0	0.0666667
DGRP_783	15	0	0	0	0
DGRP_786	50	0	0	0	0
DGRP_787	15	0	0	0	0
DGRP_790	15	0	0	0	0
DGRP_796	15	0	0	0	0
DGRP_799	50	0	0	0	0
DGRP_801	15	0	0	0	0
DGRP_802	15	0	2	0	0.133333
DGRP_804	15	1	2	0.0666667	0.133333
DGRP_805	15	0	0	0	0
DGRP_808	20	2	5	0.1	0.25
DGRP_810	15	0	0	0	0
DGRP_812	15	0	2	0	0.133333
DGRP_818	15	0	0	0	0
DGRP_819	15	0	0	0	0
DGRP_820	50	0	0	0	0
DGRP_821	15	0	0	0	0
DGRP_822	15	0	0	0	0
DGRP_832	15	0	1	0	0.0666667
DGRP_837	15	0	1	0	0.0666667
DGRP_843	15	0	0	0	0
DGRP_849	15	0	2	0	0.133333
DGRP_850	15	1	1	0.0666667	0.0666667
DGRP_852	50	0	0	0	0
DGRP_853	15	1	1	0.0666667	0.0666667
DGRP_855	15	0	0	0	0
DGRP_857	15	0	0	0	0
DGRP_859	45	1	2	0.0222222	0.0444444
DGRP_861	15	1	3	0.0666667	0.2
DGRP_879	15	0	0	0	0
DGRP_882	15	0	0	0	0
DGRP_884	15	0	1	0	0.0666667
DGRP_887	15	0	0	0	0
DGRP_890	15	0	0	0	0
DGRP_892	15	0	0	0	0
DGRP_894	15	0	0	0	0
DGRP_897	15	0	0	0	0
DGRP_900	15	0	0	0	0
DGRP_907	15	1	1	0.0666667	0.0666667
DGRP_908	15	0	1	0	0.0666667
DGRP_911	15	0	0	0	0
DGRP_913	15	0	3	0	0.2
				0.0211186	0.0544945

### Sheet: B. Raw data by replciate
DGRP Line	Replicate	Number of Females Tested	Number of Males Tested	Number Mated in 1 Hour	Number Mated in 2 Hours
DGRP_21	1	5	10	1	1
	2	5	10	1	2
	3	5	10	0	0
	4	5	10	0	0
DGRP_26	1	5	10	0	3
	2	5	10	0	1
	3	5	10	0	2
	4	5	9	0	0
DGRP_28	1	5	10	0	0
	2	5	9	0	0
	3	5	10	0	0
DGRP_31	1	5	10	0	0
	2	5	10	0	1
	3	5	10	0	0
DGRP_32	1	5	10	0	0
	2	5	10	0	0
	3	5	10	1	1
DGRP_38	1	5	10	0	0
	2	5	10	0	0
	3	5	10	0	0
DGRP_40	1	5	10	0	1
	2	5	10	0	0
	3	5	10	0	0
DGRP_41	1	5	10	0	0
	2	5	10	0	0
	3	5	10	0	1
DGRP_42	1	5	10	0	0
	2	5	10	0	0
	3	5	10	0	0
DGRP_45	1	5	10	0	0
	2	5	10	0	0
	3	5	10	0	0
DGRP_48	1	5	10	1	1
	2	5	10	0	1
	3	5	10	0	0
DGRP_49	1	5	10	0	0
	2	5	10	0	1
	3	5	10	1	1
DGRP_57	1	5	10	0	0
	2	5	9	1	1
	3	5	10	0	0
DGRP_59	1	5	10	0	0
	2	5	10	0	0
	3	5	10	0	1
DGRP_69	1	5	10	0	0
	2	5	8	0	0
	3	5	10	0	1
DGRP_73	1	5	10	0	0
	2	5	10	0	0
	3	5	10	0	0
DGRP_75	1	5	10	0	0
	2	5	10	0	0
	3	5	10	0	0
DGRP_83	1	5	10	0	0
	2	5	10	0	0
	3	5	10	0	0
DGRP_85	1	5	10	0	0
	2	5	10	0	0
	3	5	10	1	1
DGRP_88	1	5	10	0	0
	2	5	10	0	0
	3	5	10	0	0
DGRP_91	1	5	10	0	1
	2	5	10	1	1
	3	5	10	0	0
DGRP_93	1	5	10	0	0
	2	5	10	0	0
	3	5	10	2	2
DGRP_100	1	5	10	0	1
	2	5	10	1	1
	3	5	10	0	0
DGRP_101	1	5	10	0	0
	2	5	10	1	1
	3	5	10	0	0
DGRP_105	1	5	10	0	0
	2	5	10	0	0
	3	5	10	1	1
DGRP_109	1	5	10	0	1
	2	5	10	0	0
	3	5	10	0	0
DGRP_129	1	5	10	0	0
	2	5	10	0	0
	3	5	10	0	0
DGRP_136	1	5	10	1	4
	2	5	10	1	2
	3	5	10	2	2
	4	5	10	1	2
	5	5	10	1	2
	6	5	10	0	0
	7	5	10	0	0
	8	5	10	3	3
	9	5	10	1	1
	10	5	10	1	2
	11	5	10	2	2
	12	5	10	1	1
	13	5	10	0	1
	14	5	10	1	2
DGRP_138	1	5	10	0	0
	2	5	10	0	0
	3	5	10	0	0
DGRP_142	1	5	10	0	0
	2	5	10	0	0
	3	5	10	0	0
DGRP_149	1	5	10	0	0
	2	5	10	0	0
	3	5	10	0	0
DGRP_153	1	5	9	0	0
	2	5	10	1	1
	3	5	10	0	1
DGRP_158	1	5	10	0	1
	2	5	10	0	0
	3	5	10	0	0
DGRP_161	1	5	10	0	1
	2	5	10	0	0
	3	5	10	0	0
DGRP_176	1	5	10	0	0
	2	5	10	0	0
	3	5	10	0	0
DGRP_177	1	5	10	0	0
	2	5	10	0	0
	3	5	10	0	0
DGRP_181	1	5	10	0	0
	2	5	10	0	0
	3	5	10	0	0
DGRP_189	1	5	10	0	0
	2	5	10	0	0
	3	5	10	0	0
DGRP_195	1	5	10	0	2
	2	5	10	0	1
	3	5	10	0	0
	4	5	10	0	0
DGRP_208	1	5	10	0	0
	2	5	10	0	0
	3	5	10	0	0
	4	5	10	0	0
	5	5	10	0	0
	6	5	10	0	0
	7	5	10	0	0
	8	5	10	0	0
	9	5	10	0	0
	10	5	10	0	0
DGRP_217	1	5	10	0	0
	2	5	10	0	0
	3	5	10	0	0
	4	5	9	0	0
DGRP_223	1	5	10	0	0
	2	5	10	0	0
	3	5	10	0	0
	4	5	10	0	0
DGRP_227	1	5	10	0	0
	2	5	10	1	1
	3	5	10	0	0
	4	5	10	0	1
DGRP_228	1	5	10	0	0
	2	5	10	0	0
	3	5	10	0	0
	4	5	10	0	1
DGRP_229	1	5	10	0	0
	2	5	10	0	0
	3	5	10	0	0
	4	5	10	0	1
DGRP_233	1	5	10	0	0
	2	5	10	0	0
	3	5	10	0	0
	4	5	10	0	0
DGRP_235	1	5	10	0	0
	2	5	9	0	0
	3	5	10	0	0
DGRP_237	1	5	10	0	1
	2	5	10	0	0
	3	5	10	0	0
DGRP_239	1	5	10	0	0
	2	5	10	0	0
	3	5	10	0	0
DGRP_256	1	5	10	0	1
	2	5	10	1	1
	3	5	10	0	0
DGRP_280	1	5	10	0	0
	2	5	10	0	0
	3	5	10	0	0
DGRP_287	1	5	10	0	0
	2	5	10	0	0
	3	5	10	0	0
DGRP_301	1	5	10	1	1
	2	4	10	0	2
	3	5	10	0	2
	4	5	10	1	2
	5	5	10	0	0
	6	5	10	0	1
	7	5	10	0	0
	8	5	9	1	1
	9	5	10	0	0
	10	5	10	0	0
DGRP_303	1	5	10	0	0
	2	5	10	0	0
	3	5	10	0	1
	4	5	10	0	0
	5	5	10	0	0
	6	5	10	0	0
	7	5	10	0	0
	8	5	10	0	0
	9	5	10	0	0
	10	5	10	0	0
DGRP_304	1	5	10	0	0
	2	5	10	0	0
	3	5	10	0	0
	4	5	10	0	0
	5	5	10	0	0
	6	5	10	0	1
	7	5	10	0	0
	8	5	10	0	0
DGRP_306	1	5	10	0	0
	2	5	10	0	0
	3	5	10	0	0
	4	5	10	0	0
	5	5	10	0	0
	6	5	10	0	0
	7	5	10	0	0
	8	5	10	0	0
	9	5	10	0	1
	10	5	10	0	0
DGRP_307	1	5	10	0	0
	2	5	10	0	0
	3	5	10	0	0
	4	5	10	0	0
	5	5	10	0	0
	6	5	10	0	0
	7	5	10	0	0
	8	5	10	0	0
	9	5	10	0	0
	10	5	10	0	0
DGRP_309	1	5	10	0	1
	2	5	10	0	0
	3	5	10	0	0
DGRP_310	1	5	10	0	0
	2	5	10	0	0
	3	5	10	0	0
DGRP_313	1	5	10	0	0
	2	5	10	0	0
	3	5	10	0	0
	4	5	9	0	0
	5	5	9	0	0
	6	5	10	0	0
	7	5	10	0	1
	8	5	10	0	0
	9	5	10	0	0
	10	5	10	0	0
DGRP_315	1	5	10	0	1
	2	5	10	0	0
	3	5	10	0	0
	4	5	10	0	0
	5	5	10	0	0
	6	5	10	0	0
	7	5	10	0	0
	8	5	10	0	0
	9	5	10	0	0
	10	5	10	1	1
DGRP_317	1	5	10	0	0
	2	5	10	0	0
	3	5	10	0	0
DGRP_318	1	5	10	0	0
	2	5	10	0	0
	3	5	10	0	0
DGRP_319	1	5	10	0	0
	2	5	10	0	0
	3	5	10	1	2
DGRP_320	1	5	10	0	0
	2	5	10	0	0
	3	5	10	0	0
DGRP_321	1	5	10	0	0
	2	5	10	0	0
	3	5	9	0	2
DGRP_324	1	5	10	0	0
	2	5	10	0	0
	3	5	10	2	4
	4	5	10	1	1
	5	5	10	0	1
	6	5	10	0	0
	7	5	10	0	0
	8	5	10	0	0
	9	5	10	0	0
	10	5	10	0	0
DGRP_325	1	5	10	0	0
	2	5	10	0	0
	3	5	10	0	0
DGRP_332	1	5	10	0	0
	2	5	10	0	1
	3	5	10	0	0
DGRP_335	1	5	10	0	0
	2	5	10	0	0
	3	5	10	0	0
	4	5	10	0	0
	5	5	10	0	0
	6	5	10	0	0
	7	5	10	0	0
	8	5	10	0	0
	9	5	10	0	0
	10	5	10	0	0
DGRP_336	1	5	10	0	0
	2	5	10	1	1
	3	5	10	0	1
	4	5	10	1	3
	5	5	10	0	1
DGRP_338	1	5	10	0	0
	2	5	10	0	0
	3	5	10	0	0
DGRP_340	1	5	10	0	0
	2	5	9	1	1
	3	5	10	0	0
DGRP_348	1	5	10	0	1
	2	5	10	0	0
	3	5	10	1	1
DGRP_350	1	5	10	0	1
	2	5	10	1	1
	3	5	10	0	0
DGRP_352	1	5	10	2	2
	2	5	10	0	0
	3	5	10	0	0
DGRP_354	1	5	10	0	0
	2	5	10	0	0
	3	5	10	0	0
DGRP_355	1	5	10	0	0
	2	5	10	0	0
	3	5	10	0	0
DGRP_356	1	5	9	0	0
	2	5	10	0	1
	3	5	10	0	0
DGRP_357	1	5	10	0	0
	2	5	10	0	1
	3	5	10	0	0
	4	5	10	0	0
	5	5	10	0	0
	6	5	10	0	0
	7	5	10	0	0
	8	5	10	0	0
	9	5	10	0	0
	10	5	10	0	0
DGRP_358	1	5	10	0	0
	2	5	10	0	0
	3	5	10	0	1
	4	5	10	0	2
	5	5	10	0	2
	6	5	10	1	4
	7	5	10	0	1
	8	5	10	0	2
	9	5	10	0	2
	10	5	10	0	0
DGRP_359	1	5	10	0	2
	2	5	10	1	1
	3	5	10	1	1
DGRP_360	1	5	10	0	0
	2	5	10	0	0
	3	5	10	0	1
	4	5	10	0	0
	5	5	10	0	1
	6	5	10	1	1
	7	5	10	1	2
	8	5	10	0	0
	9	5	10	1	1
	10	5	10	1	2
DGRP_361	1	5	10	0	1
	2	5	10	0	0
	3	5	10	0	0
DGRP_362	1	5	10	0	0
	2	5	10	0	0
	3	5	10	0	0
	4	5	10	0	0
	5	5	10	0	0
	6	5	10	0	0
	7	5	10	0	0
	8	5	10	0	0
	9	5	10	0	0
	0	5	10	0	1
DGRP_365	1	5	10	0	1
	2	5	10	0	0
	3	5	10	0	0
	4	5	10	1	1
	5	5	10	0	0
	6	5	10	0	0
	7	5	10	0	0
	8	5	10	0	0
	9	5	10	0	0
	10	5	10	0	0
DGRP_367	1	5	10	0	0
	2	5	10	0	0
	3	5	10	0	0
DGRP_370	1	5	10	0	0
	2	5	10	0	0
	3	5	10	0	0
DGRP_371	1	5	10	0	0
	2	5	10	0	0
	3	5	10	0	0
DGRP_373	1	5	10	0	0
	2	5	10	0	0
	3	5	10	0	1
DGRP_374	1	5	10	0	0
	2	5	10	0	1
	3	5	10	1	1
DGRP_375	1	5	10	1	1
	2	5	10	0	0
	3	5	10	1	1
	4	5	10	0	1
	5	5	9	0	0
	6	5	10	1	1
	7	5	10	0	2
	8	5	10	2	2
	9	5	10	1	1
	10	5	10	1	1
DGRP_377	1	5	10	0	4
	2	5	10	1	1
	3	5	10	0	0
	4	5	10	1	1
DGRP_379	1	5	10	0	1
	2	5	10	0	1
	3	5	10	0	2
	4	5	10	1	1
	5	5	10	1	1
	6	5	10	0	1
	7	5	10	0	1
	8	5	10	0	0
	9	5	10	0	0
	10	5	10	0	1
DGRP_380	1	5	10	0	0
	2	5	10	0	0
	3	5	10	0	0
	4	5	10	0	0
	5	5	10	0	0
	6	5	10	0	0
	7	5	10	0	0
	8	5	10	0	0
	9	5	10	0	0
	10	5	10	0	0
DGRP_381	1	5	10	0	0
	2	5	10	0	1
	3	5	10	0	0
DGRP_382	1	5	10	0	0
	2	5	10	0	0
	3	5	10	0	0
DGRP_383	1	5	10	0	0
	2	5	10	0	0
	3	5	10	0	0
DGRP_385	1	5	9	0	0
	2	5	10	0	0
	3	5	10	0	0
DGRP_386	1	5	10	0	0
	2	5	10	0	0
	3	5	10	0	1
DGRP_390	1	5	10	0	0
	2	5	10	0	0
	3	5	10	0	0
DGRP_391	1	5	10	1	1
	2	5	10	0	0
	3	5	10	0	0
	4	5	9	1	2
	5	5	10	0	0
	6	5	9	2	2
	7	5	10	0	1
	8	5	10	1	1
	9	5	10	1	1
	10	5	10	1	3
DGRP_392	1	5	9	0	0
	2	5	9	0	0
	3	5	10	0	0
DGRP_395	1	5	10	0	0
	2	5	10	0	0
	3	5	10	0	0
DGRP_397	1	5	10	0	0
	2	5	10	0	0
	3	5	10	0	0
DGRP_399	1	5	10	0	1
	2	5	10	0	0
	3	5	10	0	1
	4	5	10	1	1
	5	5	10	0	0
	6	5	10	0	0
	7	5	10	0	1
	8	5	10	0	0
	9	5	10	0	0
	10	5	10	0	0
DGRP_405	1	5	10	0	0
	2	5	10	0	0
	3	5	10	0	0
DGRP_406	1	5	10	0	0
	2	5	10	0	0
	3	5	10	0	0
DGRP_409	1	5	10	1	2
	2	5	10	1	1
	3	5	10	0	1
DGRP_426	1	5	10	0	0
	2	5	10	0	0
	3	5	10	0	0
DGRP_427	1	5	10	0	0
	2	5	10	0	0
	3	5	10	0	0
	4	5	10	0	0
	5	5	10	0	0
	6	5	10	0	0
	7	5	10	0	0
	8	5	10	0	1
	9	5	10	0	0
	10	5	10	0	0
DGRP_437	1	5	10	0	0
	2	5	10	0	0
	3	5	10	0	0
	4	5	10	0	0
	5	5	10	0	0
	6	5	10	0	0
	7	5	10	0	0
	8	5	10	0	0
	9	5	10	0	0
	10	5	10	0	0
DGRP_439	1	5	10	0	0
	2	5	10	0	0
	3	5	10	0	0
DGRP_440	1	5	10	1	2
	2	5	10	1	2
	3	5	10	2	2
	4	5	9	3	3
	5	5	10	0	0
	6	5	10	0	1
	7	5	10	0	0
	8	5	9	0	0
	9	5	10	0	1
	10	5	10	1	2
	11	5	10	1	2
	12	5	9	0	3
	13	5	10	1	2
	14	5	10	1	2
DGRP_441	1	5	10	0	0
	2	5	10	0	0
	3	5	10	0	0
DGRP_443	1	5	10	0	0
	2	5	10	0	0
	3	5	10	0	0
DGRP_461	1	5	10	0	0
	2	5	10	0	0
	3	5	10	0	0
DGRP_486	1	5	10	0	0
	2	5	10	1	4
	3	5	10	0	1
	4	5	10	0	0
	5	5	10	0	0
	6	5	10	0	0
	7	5	10	0	0
	8	5	10	0	0
	9	5	10	0	1
	10	5	10	1	1
DGRP_491	1	5	10	0	0
	2	5	10	0	0
	3	5	10	0	0
DGRP_492	1	5	10	1	1
	2	5	10	0	0
	3	5	9	0	0
DGRP_502	1	5	10	0	0
	2	5	10	0	0
	3	5	10	0	0
DGRP_505	1	5	9	0	0
	2	5	10	0	1
	3	5	10	0	0
DGRP_508	1	5	10	0	0
	2	5	9	1	2
	3	5	10	0	1
DGRP_509	1	5	10	0	0
	2	5	10	0	0
	3	5	10	1	2
DGRP_513	1	5	10	0	0
	2	5	10	0	0
	3	5	10	0	0
DGRP_517	1	5	10	0	0
	2	5	10	0	0
	3	5	10	0	1
	4	5	10	0	0
	5	5	10	0	0
	6	5	10	0	0
	7	5	10	0	0
	8	5	10	0	0
	9	5	10	0	0
	10	5	10	0	0
DGRP_528	1	5	10	0	0
	2	5	10	0	0
	3	5	10	1	1
DGRP_530	1	5	10	0	0
	2	5	10	0	0
	3	5	10	0	0
DGRP_531	1	5	10	0	0
	2	5	10	0	0
	3	5	10	0	0
DGRP_535	1	5	10	0	0
	2	5	10	0	0
	3	5	10	0	0
DGRP_551	1	5	10	0	1
	2	5	10	1	1
	3	5	10	0	0
DGRP_555	1	5	10	0	0
	2	5	10	0	0
	3	5	10	0	0
	4	5	10	0	1
	5	5	10	1	1
	6	5	10	0	1
	7	5	10	0	0
	8	5	10	0	0
	9	5	10	0	0
	10	5	10	0	0
DGRP_559	1	5	10	0	0
	2	5	10	0	0
	3	5	10	0	0
DGRP_563	1	5	10	3	4
	2	5	10	0	2
	3	5	9	3	4
	4	5	10	3	3
	5	5	10	1	1
	6	5	10	0	0
	7	5	10	1	1
	8	5	10	0	1
	9	5	10	1	1
	10	5	10	1	2
	11	5	10	0	2
	12	5	10	2	2
	13	5	10	1	2
	14	5	10	2	2
	15	5	10	1	2
DGRP_566	1	5	10	1	1
	2	5	10	0	0
	3	5	10	0	0
DGRP_584	1	5	10	0	0
	2	5	10	0	0
	3	5	10	0	0
DGRP_589	1	5	10	0	0
	2	5	10	0	0
	3	5	10	0	0
DGRP_595	1	5	10	0	0
	2	5	11	0	1
	3	5	10	0	0
DGRP_596	1	5	10	0	0
	2	5	10	0	0
	3	5	9	0	0
DGRP_627	1	5	10	0	0
	2	5	10	0	0
	3	5	10	0	0
DGRP_630	1	5	10	0	0
	2	5	9	0	0
	3	5	10	0	0
DGRP_634	1	5	10	0	0
	2	5	10	0	1
	3	5	10	0	0
DGRP_639	1	5	10	0	0
	2	5	10	0	0
	3	5	10	0	0
	4	5	10	0	0
	5	5	10	0	0
	6	5	10	0	0
	7	5	10	0	0
	8	5	10	0	0
	9	5	10	0	0
	10	5	10	0	0
DGRP_642	1	5	10	0	0
	2	5	10	0	0
	3	5	10	0	0
DGRP_646	1	5	10	0	0
	2	5	10	0	0
	3	5	9	0	0
DGRP_703	1	5	10	0	0
	2	5	10	0	0
	3	5	9	0	0
DGRP_705	1	5	10	0	0
	2	5	10	0	0
	3	5	10	0	0
	4	5	10	0	0
	5	5	10	0	0
	6	5	9	0	0
	7	5	10	0	0
	8	5	10	0	0
	9	5	10	0	0
	10	5	10	0	0
DGRP_707	1	5	10	0	0
	2	5	10	0	0
	3	5	10	0	0
	4	5	10	0	0
	5	5	10	1	1
	6	5	9	0	0
	7	5	10	0	0
	8	5	10	0	0
	9	5	10	0	0
	10	5	10	0	1
DGRP_712	1	5	10	0	0
	2	5	10	0	0
	3	5	10	1	1
	4	5	10	0	0
	5	5	10	0	0
	6	5	10	1	1
	7	5	10	0	0
	8	5	9	0	0
	9	5	10	0	0
DGRP_714	1	5	10	0	0
	2	5	10	0	0
	3	5	10	0	0
	4	5	10	0	0
	5	5	10	0	0
	6	5	10	0	0
	7	5	9	0	0
	8	5	10	0	0
	9	5	10	0	0
	10	5	10	0	0
DGRP_716	1	5	10	0	0
	2	5	10	0	0
	3	5	9	0	0
DGRP_721	1	5	10	0	0
	2	5	10	0	0
	3	5	10	0	0
DGRP_727	1	5	10	0	0
	2	5	10	0	0
	3	5	10	0	0
DGRP_730	1	5	10	0	0
	2	5	10	0	0
	3	5	10	0	0
	4	5	10	0	0
	5	5	10	0	0
	6	5	10	0	0
	7	5	10	0	0
	8	5	10	0	0
	9	5	10	0	0
	10	5	10	0	0
DGRP_732	1	5	10	0	0
	2	5	10	0	1
	3	5	10	0	1
	4	5	9	1	2
	5	5	10	0	0
	6	5	10	0	2
	7	5	10	1	2
	8	5	10	0	1
	9	5	10	1	1
	10	5	10	0	0
DGRP_737	1	5	10	0	0
	2	5	10	1	1
	3	5	10	0	0
DGRP_738	1	5	10	1	1
	2	5	10	0	0
	3	5	10	0	0
DGRP_748	1	5	10	0	0
	2	5	10	0	0
	3	5	10	0	0
DGRP_757	1	5	10	0	0
	2	5	10	0	0
	3	5	10	0	0
DGRP_761	1	5	10	0	0
	2	5	10	0	0
	3	5	10	0	0
DGRP_765	1	5	10	0	0
	2	5	10	0	0
	3	5	10	0	1
	4	5	10	0	1
	5	5	10	0	0
	6	5	10	0	1
	7	5	10	0	0
	8	5	10	0	0
	9	5	10	0	0
	10	5	10	0	0
DGRP_774	1	5	10	0	0
	2	5	10	0	0
	3	5	10	0	0
	4	5	10	0	0
	5	5	10	0	1
	6	5	10	0	1
	7	5	10	0	1
	8	5	10	0	1
	9	5	10	0	0
	10	5	10	0	0
DGRP_776	1	5	9	0	0
	2	5	10	0	0
	3	5	10	0	1
DGRP_783	1	5	10	0	0
	2	5	10	0	0
	3	5	10	0	0
DGRP_786	1	5	10	0	0
	2	5	10	0	0
	3	5	10	0	0
	4	5	10	0	0
	5	5	10	0	0
	6	5	10	0	0
	7	5	10	0	0
	8	5	10	0	0
	9	5	10	0	0
	10	5	10	0	0
DGRP_787	1	5	10	0	0
	2	5	10	0	0
	3	5	10	0	0
DGRP_790	1	5	10	0	0
	2	5	10	0	0
	3	5	10	0	0
DGRP_796	1	5	10	0	0
	2	5	10	0	0
	3	5	10	0	0
DGRP_799	1	5	10	0	0
	2	5	10	0	0
	3	5	10	0	0
	4	5	10	0	0
	5	5	10	0	0
	6	5	10	0	0
	7	5	10	0	0
	8	5	10	0	0
	9	5	10	0	0
	10	5	10	0	0
DGRP_801	1	5	10	0	0
	2	5	10	0	0
	3	5	10	0	0
DGRP_802	1	5	10	0	1
	2	5	10	0	0
	3	5	10	0	1
DGRP_804	1	5	10	0	0
	2	5	10	1	2
	3	5	10	0	0
DGRP_805	1	5	10	0	0
	2	5	10	0	0
	3	5	10	0	0
DGRP_808	1	5	10	0	1
	2	5	10	2	3
	3	5	10	0	1
	4	5	10	0	0
DGRP_810	1	5	10	0	0
	2	5	10	0	0
	3	5	10	0	0
DGRP_812	1	5	10	0	1
	2	5	10	0	1
	3	5	10	0	0
DGRP_818	1	5	10	0	0
	2	5	10	0	0
	3	5	10	0	0
DGRP_819	1	5	10	0	0
	2	5	10	0	0
	3	5	9	0	0
DGRP_820	1	5	10	0	0
	2	5	10	0	0
	3	5	10	0	0
	4	5	10	0	0
	5	5	10	0	0
	6	5	10	0	0
	7	5	10	0	0
	8	5	10	0	0
	9	5	10	0	0
	10	5	10	0	0
DGRP_821	1	5	10	0	0
	2	5	10	0	0
	3	5	10	0	0
DGRP_822	1	5	10	0	0
	2	5	10	0	0
	3	5	10	0	0
DGRP_832	1	5	10	0	1
	2	5	10	0	0
	3	5	10	0	0
DGRP_837	1	5	10	0	1
	2	5	10	0	0
	3	5	10	0	0
DGRP_843	1	5	10	0	0
	2	5	10	0	0
	3	5	10	0	0
DGRP_849	1	5	10	0	1
	2	5	10	0	0
	3	5	10	0	1
DGRP_850	1	5	10	0	0
	2	5	10	0	0
	3	5	10	1	1
DGRP_852	1	5	10	0	0
	2	5	10	0	0
	3	5	10	0	0
	4	5	10	0	0
	5	5	10	0	0
	6	5	10	0	0
	7	5	10	0	0
	8	5	10	0	0
	9	5	10	0	0
	10	5	10	0	0
DGRP_853	1	5	10	0	0
	2	5	10	1	1
	3	5	10	0	0
DGRP_855	1	5	10	0	0
	2	5	10	0	0
	3	5	10	0	0
DGRP_857	1	5	10	0	0
	2	5	10	0	0
	3	5	10	0	0
DGRP_859	1	5	10	0	0
	2	5	10	0	0
	3	5	10	0	0
	4	5	10	0	0
	5	5	10	0	1
	6	5	10	0	0
	7	5	10	0	0
	8	5	10	0	0
	9	5	10	1	1
DGRP_861	1	5	9	0	2
	2	5	10	0	0
	3	5	10	1	1
DGRP_879	1	5	10	0	0
	2	5	10	0	0
	3	5	10	0	0
DGRP_882	1	5	9	0	0
	2	5	10	0	0
	3	5	10	0	0
DGRP_884	1	5	10	0	1
	2	5	10	0	0
	3	5	10	0	0
DGRP_887	1	5	10	0	0
	2	5	10	0	0
	3	5	10	0	0
DGRP_890	1	5	10	0	0
	2	5	10	0	0
	3	5	10	0	0
DGRP_892	1	5	10	0	0
	2	5	10	0	0
	3	5	10	0	0
DGRP_894	1	5	9	0	0
	2	5	10	0	0
	3	5	10	0	0
DGRP_897	1	5	9	0	0
	2	5	9	0	0
	3	5	10	0	0
DGRP_900	1	5	10	0	0
	2	5	10	0	0
	3	5	10	0	0
DGRP_907	1	5	7	0	0
	2	5	10	0	0
	3	5	10	1	1
DGRP_908	1	5	10	0	1
	2	5	10	0	0
	3	5	10	0	0
DGRP_911	1	5	10	0	0
	2	5	10	0	0
	3	5	10	0	0
DGRP_913	1	5	10	0	0
	2	5	10	0	1
	3	5	10	0	2
