## Supplemental Table 4 for "The Genetic Basis of Incipient Sexual Isolation in *Drosophila melanogaster*"

### Sheet: A. FlyLand xQTL
Chromosome	Position	Reference Allele	Major Allele	Minor Allele	H1 Allele Frequency	H2 Allele Frequency	H3 Allele Frequency	H4 Allele Frequency	H Mean Frequency	C1 Allele Frequency	C2 Allele Frequency	C3 Allele Frequency	C4 Allele Frequency	C Mean Frequency	H - C	P-value	Gene 1 FlyBase ID	Gene 1 Symbol	Gene 1 Site Class	Gene 2 FlyBase ID	Gene 2 Symbol	Gene 2 Site Class	Gene 3 FlyBase ID	Gene 3 Symbol	Gene 3 Site Class
2L	17401364	A	A	C	0	0.015625	0	0	0.00444444	0	0.55	0	0.238095	0.140762	-0.136318	7.56421e-12	FBgn0020503	CLIP-190	INTRON
3L	10137631	C	C	T	0.3	0.342857	0.325581	0.273585	0.306818	0.525346	0.604938	0.543689	0.688172	0.572874	-0.266056	4.24339e-08	> 1kb nearest gene	> 1kb nearest gene	> 1kb nearest gene
3L	13330912	T	C	T	0.689655	0.608696	0.565217	0.545455	0.597403	0.2	0.583333	0.206349	0.37037	0.2749	0.322502	4.26248e-08	> 1kb nearest gene	> 1kb nearest gene	> 1kb nearest gene
X	5576333	A	A	T	0.217391	0.233333	0.173913	0.0769231	0.166667	0.575342	0.473684	0.575758	0.44186	0.524064	-0.357398	6.08701e-08	FBgn0003747	Gr5a	INTRON	FBgn0266263	CR44958	173 bp UPSTREAM	FBgn0259926	CG42449	940 bp UPSTREAM
3L	3611322	C	C	G	0.421053	0.27027	0.18797	0.2	0.254692	0.0348259	0.0720721	0.0808081	0.14	0.0650759	0.189616	6.76731e-08	FBgn0005640	Eip63E	801 bp DOWNSTREAM	FBgn0035452	CG10359	870 bp UPSTREAM
X	5576336	C	C	T	0.28	0.241379	0.170213	0.0714286	0.174825	0.6	0.472222	0.558824	0.431818	0.527174	-0.352349	8.35897e-08	FBgn0003747	Gr5a	INTRON	FBgn0266263	CR44958	176 bp UPSTREAM	FBgn0259926	CG42449	937 bp UPSTREAM
2L	20856551	C	C	T	0.2	0.217949	0.28125	0.279412	0.249158	0.435374	0.675325	0.456522	0.541176	0.508728	-0.25957	9.79022e-08	FBgn0032895	twit	SYNONYMOUS_CODING	FBgn0032896	CG14400	436 bp DOWNSTREAM
3R	16420416	A	A	T	0.185714	0.5	0.0512821	0.191781	0.178138	0.5	0.363636	0.410256	0.470588	0.433213	-0.255075	1.88425e-07	FBgn0023097	bon	INTRON
3L	10182777	T	T	G	0.407407	0.472222	0.544118	0.44	0.480663	0.110169	0.255319	0.22	0.295082	0.195652	0.285011	1.90843e-07	FBgn0000451	ect	599 bp DOWNSTREAM
3L	10214337	A	A	G	0.288136	0.333333	0.257143	0.287356	0.291066	0.484536	0.583333	0.445652	0.651786	0.534413	-0.243347	3.80384e-07	FBgn0052056	scramb1	INTRON
X	5576327	A	A	T	0.307692	0.225806	0.181818	0.0857143	0.191176	0.56962	0.472222	0.612903	0.463415	0.534759	-0.343583	3.93554e-07	FBgn0003747	Gr5a	INTRON	FBgn0266263	CR44958	167 bp UPSTREAM	FBgn0259926	CG42449	946 bp UPSTREAM
3L	4174501	C	C	T	0.666667	0.5125	0.56701	0.6375	0.589172	0.358209	0.302632	0.329897	0.342342	0.340206	0.248966	6.21879e-07	FBgn0040696	CG18675	SYNONYMOUS_CODING	FBgn0035504	Teh4	358 bp DOWNSTREAM	FBgn0261274	Ero1L	712 bp DOWNSTREAM
2R	14615569	G	G	T	0.2	0.178947	0.149254	0	0.139194	0	0	0.0142857	0	0.00266667	0.136527	6.26864e-07	FBgn0034381	List	INTRON	FBgn0053147	Hs3st-A	INTRON
3L	3611301	A	A	C	0.405405	0.27027	0.192308	0.211111	0.255435	0.0558376	0.0689655	0.0744681	0.173077	0.0762527	0.179182	7.12014e-07	FBgn0005640	Eip63E	780 bp DOWNSTREAM	FBgn0035452	CG10359	891 bp UPSTREAM
2R	9828021	G	G	A	0.472222	0.666667	0.419643	0.478261	0.475728	0.20155	0.216867	0.152778	0.465116	0.229358	0.24637	7.20476e-07	FBgn0013733	shot	INTRON
2L	13692753	A	T	A	0.25	0	0.25	0.153846	0.195745	0.510791	0.426667	0.377778	0.428571	0.449231	-0.253486	7.95233e-07	FBgn0051814	CG31814	INTRON
2L	1667690	A	G	A	0.309091	0.28	0.260274	0.25	0.272997	0.569149	0.488636	0.514706	0.431818	0.516204	-0.243207	8.16067e-07	FBgn0086758	chinmo	INTRON
3L	10196352	T	T	A	0.77551	0.616438	0.753623	0.484375	0.65098	0.442623	0.380282	0.361111	0.338235	0.398477	0.252503	1.45202e-06	> 1kb nearest gene	> 1kb nearest gene	> 1kb nearest gene
3L	13216352	A	A	C	0.114286	0.114286	0.0930233	0.132075	0.110656	0.5	0.298701	0.168539	0.296296	0.320285	-0.209629	1.94096e-06	> 1kb nearest gene	> 1kb nearest gene	> 1kb nearest gene
2R	18475185	T	T	A	0.142857	0	0.0909091	0.122449	0.103896	0.363128	0.23301	0.294118	0.204545	0.299065	-0.195169	2.35548e-06	FBgn0260866	dnr1	INTRON
2R	18590434	C	G	C	0.115385	0.0909091	0.126316	0.126214	0.115385	0.346734	0.205128	0.240964	0.36	0.306522	-0.191137	2.79228e-06	FBgn0034766	Obp59a	NON_SYNONYMOUS_CODING	FBgn0050259	CG30259	INTRON
3L	10249673	G	G	A	0.295455	0.254545	0.185185	0.326087	0.261307	0.547945	0.5	0.411765	0.65625	0.519868	-0.258561	2.88497e-06	> 1kb nearest gene	> 1kb nearest gene	> 1kb nearest gene
X	5710845	G	G	T	0.172414	0.459459	0.186047	0.152174	0.23871	0.525253	0.46875	0.6875	0.576923	0.553488	-0.314779	3.41696e-06	FBgn0029813	CG15766	992 bp UPSTREAM
2L	18294358	A	A	G	0.274194	0.317073	0.181818	0.411765	0.281481	0.114943	0	0.10989	0.142857	0.0899654	0.191516	3.7939e-06	FBgn0263090	CR43358	302 bp UPSTREAM	FBgn0032677	CG5790	482 bp UPSTREAM
X	6728130	A	A	G	0.681818	0.681818	0.761905	0.658537	0.697987	0.409524	0.369565	0.368421	0.327586	0.376518	0.321468	3.82276e-06	FBgn0263968	nonC	NON_SYNONYMOUS_CODING
3R	16416004	A	C	A	0.294118	0.358025	0.337349	0.320513	0.331058	0.0955882	0.216667	0.0793651	0.152941	0.127907	0.203151	3.85198e-06	FBgn0038810	Srp72	SYNONYMOUS_CODING	FBgn0038811	CG4159	742 bp DOWNSTREAM
3R	1660727	T	T	C	0.126437	0.267857	0.303571	0.246753	0.237952	0.511111	0.402439	0.413793	0.459016	0.457859	-0.219907	4.22298e-06	FBgn0037386	CG1208	INTRON	FBgn0266702	CR45192	473 bp DOWNSTREAM
3L	3611300	C	C	A	0.382353	0.242857	0.203125	0.215909	0.248588	0.0609137	0.0707965	0.0769231	0.183673	0.08	0.168588	4.4246e-06	FBgn0005640	Eip63E	779 bp DOWNSTREAM	FBgn0035452	CG10359	892 bp UPSTREAM
3L	10272697	C	C	T	0.1	0.2	0.134328	0.269231	0.174672	0.265152	0.37931	0.563636	0.493976	0.393293	-0.21862	4.44647e-06	> 1kb nearest gene	> 1kb nearest gene	> 1kb nearest gene
2R	5008055	A	A	G	0.441176	0.320988	0.444444	0.4375	0.39823	0.20339	0.25	0.269231	0.0535714	0.172515	0.225715	4.68255e-06	FBgn0003612	Su_var_2-10	445 bp DOWNSTREAM
3L	15242980	G	G	T	0.702703	0.483871	0.462687	0.411765	0.5	0.222222	0.313725	0.169014	0.333333	0.246324	0.253676	5.00546e-06	> 1kb nearest gene	> 1kb nearest gene	> 1kb nearest gene
3L	10168157	A	A	T	0.375	0.225806	0.398148	0.345679	0.359155	0.132353	0.123596	0.185185	0.166667	0.146199	0.212956	5.34236e-06	FBgn0052057	dpr10	INTRON
3R	18717585	C	C	T	0.55102	0.54717	0.3125	0.407895	0.427007	0.10219	0.280702	0.329412	0.207547	0.207831	0.219176	6.07234e-06	> 1kb nearest gene	> 1kb nearest gene	> 1kb nearest gene
3R	21465573	A	A	T	0.516667	0.25	0.368932	0.4125	0.402214	0.150442	0.229885	0.170732	0.166667	0.179487	0.222727	6.53038e-06	FBgn0039350	jigr1	INTRON
2R	12130186	T	T	A	0.104478	0.236842	0	0.161616	0.104235	0	0.0133333	0	0	0.00273224	0.101502	6.65323e-06	FBgn0261612	CngA	464 bp DOWNSTREAM	FBgn0034099	CG15708	747 bp UPSTREAM
2L	11308762	A	A	C	0.269231	0.03125	0	0	0.0620155	0.268041	0.178571	0.333333	0.230769	0.263158	-0.201142	6.69237e-06	FBgn0263874	CR43721	724 bp DOWNSTREAM
2R	12120139	G	G	A	0.317073	0.304348	0.459459	0.521127	0.402878	0.142857	0.373134	0.16092	0.166667	0.191816	0.211062	7.22731e-06	FBgn0034095	CG15701	SYNONYMOUS_CODING
2L	4250329	T	T	C	0.117647	0.142857	0.1375	0.0833333	0.121212	0.330233	0.282051	0.280488	0.283688	0.302326	-0.181113	7.3981e-06	FBgn0264868	CR44059	653 bp UPSTREAM
3R	7015142	T	T	A	0.471698	0.410714	0.413333	0.375	0.414062	0.163399	0.216216	0.189189	0.25	0.193277	0.220785	7.48456e-06	> 1kb nearest gene	> 1kb nearest gene	> 1kb nearest gene
3R	21484287	T	T	C	0.395604	0.423077	0.447368	0.445455	0.431085	0.150685	0.303371	0.27907	0.155172	0.216359	0.214726	7.93528e-06	FBgn0027508	Tnks	INTRON
3L	12296661	C	C	T	0.52381	0.676056	0.567308	0.53125	0.571856	0.33908	0.367089	0.419753	0.27907	0.347619	0.224237	8.32554e-06	> 1kb nearest gene	> 1kb nearest gene	> 1kb nearest gene
2R	5851601	A	T	A	0.407407	0.192771	0.25	0.284314	0.271137	0.419689	0.545455	0.392157	0.612069	0.480962	-0.209825	8.45837e-06	FBgn0033468	CG1418	SYNONYMOUS_CODING	FBgn0033466	Pal1	243 bp DOWNSTREAM
2L	6401111	T	T	C	0.188406	0.245614	0.168317	0.157303	0.183544	0.425439	0.375	0.366337	0.3	0.387629	-0.204085	8.5821e-06	FBgn0259714	CG42368	INTRON
3L	2171962	C	C	G	0.625	0.534247	0.416667	0.488636	0.504983	0.238318	0.25	0.356322	0.347826	0.283871	0.221112	8.74006e-06	FBgn0035311	CR15821	EXON	FBgn0026570	CG5704	991 bp UPSTREAM
2L	919907	T	T	A	0	0	0	0	0	0.0986842	0.0705882	0.09375	0.0818182	0.0880361	-0.0880361	9.70452e-06	> 1kb nearest gene	> 1kb nearest gene	> 1kb nearest gene

### Sheet: B. xQTL genes
FlyBase ID	Gene Symbol
FBgn0023097	bon
FBgn0035452	CG10359
FBgn0037386	CG1208
FBgn0033468	CG1418
FBgn0032896	CG14400
FBgn0034095	CG15701
FBgn0034099	CG15708
FBgn0029813	CG15766
FBgn0040696	CG18675
FBgn0050259	CG30259
FBgn0051814	CG31814
FBgn0038811	CG4159
FBgn0259714	CG42368
FBgn0259926	CG42449
FBgn0026570	CG5704
FBgn0032677	CG5790
FBgn0086758	chinmo
FBgn0020503	CLIP-190
FBgn0261612	CngA
FBgn0035311	CR15821
FBgn0263090	CR43358
FBgn0263874	CR43721
FBgn0264868	CR44059
FBgn0266263	CR44958
FBgn0266702	CR45192
FBgn0260866	dnr1
FBgn0052057	dpr10
FBgn0000451	ect
FBgn0005640	Eip63E
FBgn0261274	Ero1L
FBgn0003747	Gr5a
FBgn0053147	Hs3st-A
FBgn0039350	jigr1
FBgn0034381	List
FBgn0263968	nonC
FBgn0034766	Obp59a
FBgn0033466	Pal1
FBgn0052056	scramb1
FBgn0013733	shot
FBgn0038810	Srp72
FBgn0003612	Su_var_2-10
FBgn0035504	Teh4
FBgn0027508	Tnks
FBgn0032895	twit

### Sheet: C. GWA analysis overlap
Overlap FlyBase ID	Overlap Gene Symbol	DGRP GWA Analysis	Multi-Generation Selection GWA Analysis	Single Generation Selection GWA Analysis
FBgn0023097	bon		X	X
FBgn0264754	btsz	X	X
FBgn0034095	CG15701		X	X
FBgn0038653	CG18208	X	X
FBgn0083950	CG34114	X	X
FBgn0085385	CG34356	X	X
FBgn0031589	CG3714	X	X
FBgn0058470	CG40470	X	X
FBgn0259714	CG42368	X		X
FBgn0259735	CG42389	X	X
FBgn0261698	CG42732	X	X
FBgn0263270	CG43396	X	X
FBgn0265002	CG44153	X	X
FBgn0052057	dpr10		X	X
FBgn0000451	ect		X	X
FBgn0005640	Eip63E		X	X
FBgn0029173	fu2	X	X
FBgn0000464	Lar	X	X
FBgn0052296	Mrtf	X	X
FBgn0261836	Msp300	X	X
FBgn0011817	nmo	X	X
FBgn0002973	numb	X	X
FBgn0038063	Octbeta2R	X	X
FBgn0260943	Rbp6	X	X
FBgn0264493	rdx	X	X
FBgn0031814	retm	X	X
FBgn0052056	scramb1		X	X
FBgn0013733	shot		X	X
FBgn0023423	slmb	X	X
FBgn0086906	sls	X	X
FBgn0003716	tkv	X	X
