## Supplemental Table 5 for "The Genetic Basis of Incipient Sexual Isolation in *Drosophila melanogaster*"

### Sheet: Sheet1
Table S5. Response to selection. Mating success of control and selected males from an outbred AIP derived from 40 DGRP lines with Z30 females . The last row in the table is the corresponding mating success of Generation 18 males to Oregon-R/Samarkand F1 hybrid females.
Generation	Control Replicate 1					Control Replicate 2			Selection Replicate 1				Selection Replicate 2				Average deviation from Control
	Number ♀ tested	Number ♀ Mated	Proportion ♀ Mated		Number ♀ tested	Number ♀ Mated	Proportion ♀ Mated		Number ♀ tested	Number ♀ Mated	Proportion ♀ Mated		Number ♀ tested	Number ♀ Mated	Proportion ♀ Mated		Average
0	600	202	0.336667
1	300	89	0.296667						300	99	0.33		300	103	0.343333		0.04
2	300	98	0.326667						300	126	0.42		300	126	0.42		0.0933333
3	300	89	0.296667						300	117	0.39		300	91	0.303333		0.05
4	300	64	0.213333						300	90	0.3		300	81	0.27		0.0716667
5	150	42	0.28		150	34	0.226667		300	134	0.446667		300	117	0.39		0.165
6	150	56	0.373333		150	45	0.3		300	141	0.47		300	124	0.413333		0.105
7	150	31	0.206667		150	23	0.153333		300	110	0.366667		300	112	0.373333		0.19
8	150	53	0.353333		150	43	0.286667		300	127	0.423333		300	105	0.35		0.0666667
9	150	29	0.193333		150	32	0.213333		300	98	0.326667		300	104	0.346667		0.133333
10	150	45	0.3		150	23	0.153333		300	146	0.486667		300	115	0.383333		0.208333
11	150	36	0.24		150	28	0.186667		300	118	0.393333		300	104	0.346667		0.156667
12	150	42	0.28		150	17	0.113333		300	133	0.443333		300	92	0.306667		0.178333
13	150	47	0.313333		150	29	0.193333		300	136	0.453333		300	107	0.356667		0.151667
14	150	22	0.146667		150	21	0.14		300	90	0.3		300	83	0.276667		0.145
15	150	52	0.346667		150	41	0.273333		300	154	0.513333		300	156	0.52		0.206667
16	150	25	0.166667		150	26	0.173333		300	136	0.453333		300	103	0.343333		0.228333
17	150	22	0.146667		150	12	0.08		300	105	0.35		300	83	0.276667		0.2
18	150	36	0.24		150	25	0.166667		300	121	0.403333		300	120	0.4		0.198333
OS	225	136	0.604444		225	119	0.528889		225	164	0.728889		225	164	0.728889		0.162222
