## Supplemental Table 7 for "The Genetic Basis of Incipient Sexual Isolation in *Drosophila melanogaster*"

### Sheet: Sheet1
F1 Progeny Tested	Replicate	Raw Luciferase Expression (RLU)	Mean Luciferase Expression (RLU)	Lowry Assay (Mean Total Protein Concentration) (mg/ml)	Luciferase Expression/ Total Protein Concentration Mean	Luciferase Expression/ Total Protein Concentration Standard Error
UAS-Luciferase;Ubi-GAL4[156]	1	445584	454331	448665	1.01263	0.0105504
	2	461841
	3	455569
UAS-Luciferase;CSB	1	2022	2024.33	615314	0.00328992	7.93092e-05
	2	1941
	3	2110
UAS-Luciferase;Ubi-GAL4	1	2778784	2.94045e+06	499010	5.89258	0.174543
	2	2965117
	3	3077463
UAS-Luciferase;CyO (Ubi-GAL4 stock)	1	333040	342436	451579	0.758309	0.0116732
	2	342994
	3	351275
UAS-Luciferase;Act-GAL4	1	2685897	2.68267e+06	351007	7.64278	0.208665
	2	2554226
	3	2807885
UAS-Luciferase;CyO (Act-GAL4 stock)	1	1580	1633	294136	0.00555185	9.8672e-05
	2	1639
	3	1680
