## Supplemental Table 8 for "The Genetic Basis of Incipient Sexual Isolation in *Drosophila melanogaster*"

### Sheet: A. RNAi mating to Z30 females
				Ubi[156]-GAL4							Ubi-GAL4							Act-GAL4
Gene Symbol	Genotype	Significant GWA Analyses	Lowest P-Value	30'	P-Value	1 h	P-Value	2h	P-Value		30'	P-Value	1 h	P-Value	2h	P-Value		30'	P-Value	1 h	P-Value	2h	P-Value
dpr1	w1118; P{GD15383}v33816	Selection	4.29e-06	0.02	1	0.2	0.1427	0.32	0.2433		0.04	0.497	0.16	0.518	0.26	0.0497		0.02	0.2729	0.06	0.0185	0.1	0.0009
Rbp6	w1118; P{GD15236}v29799/CyO	DGRP, Selection	9.07E-06, 9.78E-07	0.02	1	0.12	1	0.16	0.3948		0.04	0.497	0.24	0.8436	0.36	0.4819		0.02	0.2729	0.12	0.4847	0.36	1
GD control				0.03		0.11		0.23			0.08		0.21		0.43			0.08		0.21		0.35
btsz	P{KK112184}VIE-260B	DGRP, Selection	5.41E-06, 3.08E-06	0.1	0.3021	0.3	0.3179	0.4	0.8608		0.06	1	0.18	0.1662	0.26	0.0325		0.08	1	0.18	0.6427	0.34	0.7093
C15	P{KK109374}VIE-260B	Selection	2.66e-06	0.08	0.4819	0.22	1	0.4	0.8608		0	0.0958	0	<0.0001	0.06	<0.0001		0	0.0958	0	0.0026	0.02	<0.0001
CG1136	P{KK109798}VIE-260B	DGRP	5.19e-06	0.1	0.3021	0.24	0.8371	0.34	0.3769		0	0.0958	0	<0.0001	0	<0.0001		Lethal	Lethal	Lethal	Lethal	Lethal	Lethal
CG33144	P{KK101512}VIE-260B	DGRP	2.47e-08	0.1	0.3021	0.32	0.2323	0.5	0.4873		0.04	0.7183	0.28	0.851	0.54	0.3054		0.08	1	0.2	0.4886	0.42	0.1493
CG42458	P{KK106121}VIE-260B	Selection	6.23e-08	0.04	1	0.14	0.2796	0.34	0.3769		Lethal	Lethal	Lethal	Lethal	Lethal	Lethal		Lethal	Lethal	Lethal	Lethal	Lethal	Lethal
CG42672	P{KK101314}VIE-260B	DGRP	2.41e-06	0.1	0.3021	0.18	0.6711	0.32	0.2179		0	0.0958	0.02	<0.0001	0.06	<0.0001		Lethal	Lethal	Lethal	Lethal	Lethal	Lethal
CG44837	P{KK112868}VIE-260B	DGRP	1.19e-07	0.14	0.1057	0.34	0.1199	0.46	0.731		0.22	0.0142	0.46	0.0699	0.64	0.0374		0.14	0.2323	0.32	0.0193	0.48	0.0465
frac	P{KK106367}VIE-260B	Selection	2.1e-09	0.06	1	0.3	0.3179	0.52	0.3041		0.14	0.2323	0.34	0.7093	0.48	0.7321		0.06	1	0.22	0.3603	0.44	0.1032
jvl	P{KK104198}VIE-260B	DGRP	1.59e-06	0.08	0.4819	0.24	0.8371	0.32	0.2179		0	0.0958	0	<0.0001	0	<0.0001		0	0.0958	0	0.0026	0	<0.0001
mew	P{KK101081}VIE-260B	DGRP	6.85101e-10	0.06	1	0.26	0.6827	0.34	0.3769		Lethal	Lethal	Lethal	Lethal	Lethal	Lethal		Lethal	Lethal	Lethal	Lethal	Lethal	Lethal
nmo	P{KK109009}VIE-260B	DGRP, Selection	5.28E-06, 7.08E-06	0.08	0.4819	0.16	0.5166	0.4	0.8608		0	0.0958	0	<0.0001	0.04	<0.0001		Lethal	Lethal	Lethal	Lethal	Lethal	Lethal
side-VI	P{KK113375}VIE-260B	DGRP, Selection	7.63E-06. 2.02E-07	0.04	1	0.2	0.8354	0.4	0.8608		0.04	0.7183	0.2	0.2412	0.36	0.3804		0	0.0958	0.04	0.0559	0.2	0.2412
tkv	P{KK102319}VIE-260B	DGRP, Selection	3.49E-06, 6.13E-07	0.08	0.4819	0.2	0.8354	0.4	0.8608		Lethal	Lethal	Lethal	Lethal	Lethal	Lethal		Lethal	Lethal	Lethal	Lethal	Lethal	Lethal
wry	P{KK104181}VIE-260B	DGRP	1.73e-08	0.12	0.1811	0.26	0.6827	0.38	0.6099		0.06	1	0.16	0.2944	0.36	0.3804		0.04	0.7183	0.12	0.8037	0.22	0.3366
KK control				0.05		0.22		0.43			0.07		0.3		0.45			0.07		0.15		0.3
Or67d	y1 v1; P{TRiP.JF01221}attP2	DGRP	1.66e-07	0.114286	1	0.214286	0.25	0.371429	0.4916		0.0142857	0.2086	0.228571	0.8371	0.3	0.3734		0.1	0.5319	0.185714	1	0.328571	0.8557
attP2 control				0.1		0.314286		0.442857			0.0714286		0.2		0.385714			0.0571429		0.171429		0.3

### Sheet: B. Raw data
Genotype	Replicate	Number of Females Tested	Number of Males Tested	Number Mated in 30 Minutes	Number Mated in 1 Hour	Number Mated in 2 Hours
Ubi[156] GAL4 > dpr1 UAS RNAi	1	5	10	0	0	2
	2	5	10	0	1	1
	3	5	10	0	0	0
	4	5	10	0	1	1
	5	5	10	0	1	2
	6	5	10	0	1	1
	7	5	10	0	0	0
	8	5	10	1	2	4
	9	5	10	0	3	4
	10	5	10	0	1	1
	Σ	50		1	10	16
Ubi[156] GAL4 > Rbp6 UAS RNAi	1	5	10	0	1	1
	2	5	10	0	0	0
	3	5	10	0	1	1
	4	5	10	0	0	1
	5	5	10	1	1	1
	6	5	10	0	0	1
	7	5	10	0	0	0
	8	5	10	0	1	1
	9	5	10	0	1	1
	10	5	10	0	1	1
	Σ	50		1	6	8
Ubi[156] GAL4 > GD Control	1	5	10	0	0	0
	2	5	10	0	0	0
	3	5	10	0	0	1
	4	5	10	0	0	0
	5	5	10	0	1	1
	6	5	10	1	1	3
	7	5	10	0	1	2
	8	5	10	0	0	0
	9	5	10	0	0	0
	10	5	10	0	1	1
	11	5	10	0	0	0
	12	5	10	0	0	2
	13	5	10	0	1	2
	14	5	10	0	0	1
	15	5	10	0	0	2
	16	5	10	0	1	1
	17	5	10	1	2	2
	18	5	10	0	1	2
	19	5	10	1	1	1
	20	5	10	0	1	2
	Σ	100		3	11	23
Ubi GAL4 > dpr1 UAS RNAi	1	5	10	0	1	1
	2	5	10	0	0	0
	3	5	10	1	1	1
	4	5	10	0	1	2
	5	5	10	0	0	1
	6	5	10	0	0	1
	7	5	10	0	1	2
	8	5	10	1	3	3
	9	5	10	0	0	0
	10	5	10	0	1	2
	Σ	50		2	8	13
Ubi GAL4 > Rbp6 UAS RNAi	1	5	10	1	2	3
	2	5	10	0	2	2
	3	5	10	0	0	2
	4	5	10	0	0	1
	5	5	10	0	0	1
	6	5	10	0	1	1
	7	5	10	0	3	3
	8	5	10	0	2	3
	9	5	10	0	1	1
	10	5	10	1	1	1
	Σ	50		2	12	18
Ubi GAL4 > GD Control	1	5	10	0	1	2
	2	5	10	2	3	3
	3	5	10	1	1	4
	4	5	10	0	1	3
	5	5	10	0	1	2
	6	5	10	0	2	2
	7	5	10	0	0	2
	8	5	10	0	1	2
	9	5	10	0	0	2
	10	5	10	0	0	1
	11	5	10	1	2	2
	12	5	10	0	0	0
	13	5	10	0	0	1
	14	5	10	0	0	1
	15	5	10	1	1	2
	16	5	10	0	1	1
	17	5	10	0	1	4
	18	5	10	1	1	2
	19	5	10	1	2	3
	20	5	10	1	3	4
	Σ	100		8	21	43
Act GAL4 > dpr1 UAS RNAi	1	5	10	0	0	1
	2	5	10	0	0	0
	3	5	10	0	0	0
	4	5	10	0	0	0
	5	5	10	0	0	1
	6	5	10	0	1	1
	7	5	10	0	1	1
	8	5	10	0	0	0
	9	5	10	1	1	1
	10	5	10	0	0	0
	Σ	50		1	3	5
Act GAL4 > Rbp6 UAS RNAi	1	5	10	0	2	4
	2	5	10	0	1	1
	3	5	10	0	1	2
	4	5	10	0	0	1
	5	5	10	0	0	1
	6	5	10	1	2	3
	7	5	10	0	0	1
	8	5	10	0	0	2
	9	5	10	0	0	1
	10	5	10	0	0	2
	Σ	50		1	6	18
Act GAL4 > GD Control	1	5	10	0	0	3
	2	5	10	1	2	3
	3	5	10	1	2	4
	4	5	10	0	0	0
	5	5	10	1	2	2
	6	5	10	0	1	2
	7	5	10	0	1	1
	8	5	10	0	0	1
	9	5	10	1	2	2
	10	5	10	0	0	1
	11	5	10	1	1	1
	12	5	10	0	1	1
	13	5	10	0	1	1
	14	5	10	1	2	2
	15	5	10	1	2	2
	16	5	10	0	0	1
	17	5	10	1	2	2
	18	5	10	0	1	3
	19	5	10	0	0	1
	20	5	10	0	1	2
	Σ	100		8	21	35
Ubi[156] GAL4 > btsz UAS RNAi	1	5	10	0	2	2
	2	5	10	0	2	3
	3	5	10	2	4	4
	4	5	10	0	0	1
	5	5	10	2	2	2
	6	5	10	0	0	0
	7	5	10	0	0	2
	8	5	10	0	4	4
	9	5	10	0	0	0
	10	5	10	1	1	2
	Σ	50		5	15	20
Ubi[156] GAL4 > C15 UAS RNAi	1	5	10	0	1	1
	2	5	9	1	3	4
	3	5	10	0	0	0
	4	5	10	1	2	4
	5	5	10	1	2	4
	6	5	10	0	0	0
	7	5	10	0	0	2
	8	5	10	0	0	1
	9	5	10	1	3	3
	10	5	10	0	0	1
	Σ	50		4	11	20
Ubi[156] GAL4 > CG1136 UAS RNAi	1	5	10	0	1	1
	2	5	10	1	2	2
	3	5	10	0	1	1
	4	5	10	1	1	1
	5	5	10	0	1	3
	6	5	10	2	3	3
	7	5	10	0	1	2
	8	5	10	0	1	2
	9	5	10	1	1	2
	10	5	10	0	0	0
	Σ	50		5	12	17
Ubi[156] GAL4 > CG33144 UAS RNAi	1	5	10	0	2	3
	2	5	10	2	3	4
	3	5	10	0	1	1
	4	5	10	0	2	3
	5	5	10	0	0	1
	6	5	10	1	1	3
	7	5	10	0	2	3
	8	5	10	0	1	1
	9	5	10	1	2	2
	10	5	10	1	2	4
	Σ	50		5	16	25
Ubi[156] GAL4 > CG42458 UAS RNAi	1	5	10	0	1	3
	2	5	10	1	1	2
	3	5	10	0	2	2
	4	5	10	0	0	2
	5	5	10	0	0	1
	6	5	10	0	0	1
	7	5	10	1	1	2
	8	5	10	0	0	1
	9	5	10	0	1	1
	10	5	10	0	1	2
	Σ	50		2	7	17
Ubi[156] GAL4 > CG42672 UAS RNAi	1	5	10	0	0	1
	2	5	10	1	1	2
	3	5	10	1	1	2
	4	5	10	0	1	1
	5	5	10	1	1	1
	6	5	10	0	1	2
	7	5	10	0	1	2
	8	5	10	1	2	3
	9	5	10	0	0	0
	10	5	10	1	1	2
	Σ	50		5	9	16
Ubi[156] GAL4 > CG44837 UAS RNAi	1	5	10	0	0	0
	2	5	10	2	3	3
	3	5	10	0	2	3
	4	5	10	2	2	3
	5	5	10	0	0	2
	6	5	10	1	2	2
	7	5	10	1	2	3
	8	5	10	0	1	1
	9	5	10	0	3	3
	10	5	10	1	2	3
	Σ	50		7	17	23
Ubi[156] GAL4 > frac UAS RNAi	1	5	10	2	5	5
	2	5	10	0	1	2
	3	5	10	0	1	2
	4	5	10	0	1	3
	5	5	10	0	1	1
	6	5	10	1	2	2
	7	5	10	0	0	2
	8	5	10	0	0	4
	9	5	10	0	1	2
	10	5	10	0	3	3
	Σ	50		3	15	26
Ubi[156] GAL4 > jvl UAS RNAi	1	5	10	0	2	2
	2	5	10	0	0	1
	3	5	10	1	1	2
	4	5	10	0	0	1
	5	5	10	1	1	1
	6	5	10	0	2	2
	7	5	10	0	0	1
	8	5	10	1	2	2
	9	5	10	0	3	3
	10	5	10	1	1	1
	Σ	50		4	12	16
Ubi[156] GAL4 > mew UAS RNAi	1	5	10	0	2	3
	2	5	10	1	2	2
	3	5	10	0	2	3
	4	5	10	0	1	1
	5	5	10	0	1	1
	6	5	10	0	1	2
	7	5	10	1	1	1
	8	5	10	0	0	1
	9	5	10	1	2	2
	10	5	10	0	1	1
	Σ	50		3	13	17
Ubi[156] GAL4 > nmo UAS RNAi	1	5	10	0	1	2
	2	5	10	0	1	2
	3	5	10	1	1	1
	4	5	10	0	0	2
	5	5	10	0	0	0
	6	5	10	1	1	2
	7	5	10	1	1	3
	8	5	10	0	1	1
	9	5	10	0	0	4
	10	5	10	1	2	3
	Σ	50		4	8	20
Ubi[156] GAL4 > side-VI UAS RNAi	1	5	10	1	2	2
	2	5	10	0	2	2
	3	5	10	1	2	4
	4	5	10	0	1	1
	5	5	10	0	1	2
	6	5	10	0	2	3
	7	5	10	0	0	1
	8	5	10	0	0	2
	9	5	10	0	0	0
	10	5	10	0	0	3
	Σ	50		2	10	20
Ubi[156] GAL4 > tkv UAS RNAi	1	5	10	1	1	2
	2	5	10	1	3	3
	3	5	10	1	2	2
	4	5	10	0	0	2
	5	5	10	0	0	2
	6	5	10	0	0	2
	7	5	10	0	2	2
	8	5	10	0	1	4
	9	5	10	0	0	0
	10	5	10	1	1	1
	Σ	50		4	10	20
Ubi[156] GAL4 > wry UAS RNAi	1	5	10	1	1	2
	2	5	10	1	1	3
	3	5	10	0	0	0
	4	5	10	0	2	2
	5	5	10	3	4	4
	6	5	10	1	2	2
	7	5	10	0	1	2
	8	5	10	0	1	1
	9	5	10	0	1	1
	10	5	10	0	0	2
	Σ	50		6	13	19
Ubi[156] GAL4 > KK Control	1	5	10	0	1	3
	2	5	10	0	0	1
	3	5	10	0	1	2
	4	5	10	0	1	1
	5	5	10	0	1	3
	6	5	10	0	0	1
	7	5	10	0	2	2
	8	5	10	0	0	1
	9	5	10	0	0	1
	10	5	10	0	2	2
	11	5	10	1	1	3
	12	5	10	0	1	2
	13	5	10	0	0	2
	14	5	10	0	0	2
	15	5	10	0	1	1
	16	5	10	0	2	2
	17	5	10	3	4	5
	18	5	10	0	3	4
	19	5	10	0	0	1
	20	5	10	1	2	4
	Σ	100		5	22	43
Ubi GAL4 > btsz UAS RNAi	1	5	10	0	0	0
	2	5	10	0	0	0
	3	5	10	0	0	0
	4	5	10	0	1	1
	5	5	10	0	0	2
	6	5	10	0	0	0
	7	5	10	1	2	2
	8	5	10	1	2	3
	9	5	10	0	2	2
	10	5	10	1	2	3
	Σ	50		3	9	13
Ubi GAL4 > C15 UAS RNAi	1	5	10	0	0	0
	2	5	10	0	0	1
	3	5	10	0	0	1
	4	5	10	0	0	0
	5	5	10	0	0	0
	6	5	10	0	0	1
	7	5	10	0	0	0
	8	5	10	0	0	0
	9	5	10	0	0	0
	10	5	10	0	0	0
	Σ	50		0	0	3
Ubi GAL4 > CG1136 UAS RNAi	1	5	10	0	0	0
	2	5	10	0	0	0
	3	5	10	0	0	0
	4	5	10	0	0	0
	5	5	10	0	0	0
	6	5	10	0	0	0
	7	5	10	0	0	0
	8	5	10	0	0	0
	9	5	10	0	0	0
	10	5	10	0	0	0
	Σ	50		0	0	0
Ubi GAL4 > CG33144 UAS RNAi	1	5	10	1	1	1
	2	5	10	0	3	5
	3	5	10	0	1	3
	4	5	10	0	0	1
	5	5	10	0	2	4
	6	5	10	0	1	2
	7	5	10	0	0	1
	8	5	10	1	4	5
	9	5	10	0	1	1
	10	5	10	0	1	4
	Σ	50		2	14	27
Ubi GAL4 > CG42672 UAS RNAi	1	5	10	0	0	0
	2	5	10	0	0	0
	3	5	10	0	0	1
	4	5	10	0	0	0
	5	5	10	0	0	1
	6	5	10	0	0	0
	7	5	10	0	0	0
	8	5	10	0	1	1
	9	5	10	0	0	0
	10	5	10	0	0	0
	Σ	50		0	1	3
Ubi GAL4 > CG44837 UAS RNAi	1	5	10	2	2	3
	2	5	10	1	1	1
	3	5	10	2	2	5
	4	5	10	1	2	2
	5	5	10	2	4	4
	6	5	10	1	3	3
	7	5	10	0	0	1
	8	5	10	1	4	5
	9	5	10	0	2	4
	10	5	10	1	3	4
	Σ	50		11	23	32
Ubi GAL4 > frac UAS RNAi	1	5	10	1	2	2
	2	5	10	1	2	3
	3	5	10	1	1	2
	4	5	10	0	1	2
	5	5	10	0	1	3
	6	5	10	0	2	2
	7	5	10	2	3	3
	8	5	10	0	2	2
	9	5	10	2	3	4
	10	5	10	0	0	1
	Σ	50		7	17	24
Ubi GAL4 > jvl UAS RNAi	1	5	10	0	0	0
	2	5	10	0	0	0
	3	5	10	0	0	0
	4	5	10	0	0	0
	5	5	10	0	0	0
	6	5	10	0	0	0
	7	5	10	0	0	0
	8	5	10	0	0	0
	9	5	10	0	0	0
	10	5	10	0	0	0
	Σ	50		0	0	0
Ubi GAL4 > nmo UAS RNAi	1	5	10	0	0	0
	2	5	10	0	0	0
	3	5	10	0	0	0
	4	5	10	0	0	0
	5	5	10	0	0	1
	6	5	10	0	0	0
	7	5	10	0	0	0
	8	5	10	0	0	0
	9	5	10	0	0	0
	10	5	10	0	0	1
	Σ	50		0	0	2
Ubi GAL4 > side-VI UAS RNAi	1	5	10	0	1	1
	2	5	10	0	0	0
	3	5	10	0	0	0
	4	5	10	0	1	2
	5	5	10	0	1	3
	6	5	10	1	2	3
	7	5	10	1	1	2
	8	5	10	0	2	3
	9	5	10	0	2	3
	10	5	10	0	0	1
	Σ	50		2	10	18
Ubi GAL4 > wry UAS RNAi	1	5	10	0	0	1
	2	5	10	1	1	2
	3	5	10	0	1	3
	4	5	10	0	0	0
	5	5	10	1	1	3
	6	5	10	0	1	1
	7	5	10	0	2	2
	8	5	10	0	0	1
	9	5	10	0	1	3
	10	5	10	1	1	2
	Σ	50		3	8	18
Ubi GAL4 > KK Control	1	5	10	1	4	5
	2	5	10	0	2	2
	3	5	10	0	1	2
	4	5	10	1	1	1
	5	5	10	0	3	4
	6	5	10	0	1	2
	7	5	10	0	1	1
	8	5	10	0	4	5
	9	5	10	0	1	1
	10	5	10	1	1	3
	11	5	10	0	1	2
	12	5	10	1	1	2
	13	5	10	0	1	1
	14	5	10	1	1	2
	15	5	10	1	1	1
	16	5	10	0	1	2
	17	5	10	0	1	1
	18	5	10	1	1	2
	19	5	10	0	1	2
	20	5	10	0	2	4
	Σ	100		7	30	45
Act GAL4 > btsz UAS RNAi	1	5	10	1	2	2
	2	5	10	0	1	2
	3	5	10	0	2	3
	4	5	10	1	1	1
	5	5	10	1	1	1
	6	5	10	0	0	2
	7	5	10	1	1	1
	8	5	10	0	1	2
	9	5	10	0	0	2
	10	5	10	0	0	1
	Σ	50		4	9	17
Act GAL4 > C15 UAS RNAi	1	5	10	0	0	1
	2	5	10	0	0	0
	3	5	10	0	0	0
	4	5	10	0	0	0
	5	5	10	0	0	0
	6	5	10	0	0	0
	7	5	10	0	0	0
	8	5	10	0	0	0
	9	5	10	0	0	0
	10	5	10	0	0	0
	Σ	50		0	0	1
Act GAL4 > CG33144 UAS RNAi	1	5	10	1	1	1
	2	5	10	1	1	3
	3	5	10	0	0	3
	4	5	10	0	1	2
	5	5	10	1	2	4
	6	5	10	0	1	1
	7	5	10	0	2	2
	8	5	10	1	2	5
	9	5	10	0	0	0
	10	5	10	0	0	0
	Σ	50		4	10	21
Act GAL4 > CG44837 UAS RNAi	1	5	10	0	2	2
	2	5	10	2	2	3
	3	5	10	0	2	2
	4	5	10	1	3	4
	5	5	10	1	2	4
	6	5	10	2	2	2
	7	5	10	0	2	2
	8	5	10	1	1	1
	9	5	10	0	0	1
	10	5	10	0	0	3
	Σ	50		7	16	24
Act GAL4 > frac UAS RNAi	1	5	10	0	2	3
	2	5	10	1	1	2
	3	5	10	0	1	3
	4	5	10	0	1	2
	5	5	10	0	0	1
	6	5	10	0	1	1
	7	5	10	0	2	4
	8	5	10	0	0	1
	9	5	10	1	2	2
	10	5	10	1	1	3
	Σ	50		3	11	22
Act GAL4 > jvl UAS RNAi	1	5	10	0	0	0
	2	5	10	0	0	0
	3	5	10	0	0	0
	4	5	10	0	0	0
	5	5	10	0	0	0
	6	5	10	0	0	0
	7	5	10	0	0	0
	8	5	10	0	0	0
	9	5	10	0	0	0
	10	5	10	0	0	0
	Σ	50		0	0	0
Act GAL4 > side-VI UAS RNAi	1	5	10	0	0	1
	2	5	10	0	0	1
	3	5	10	0	1	2
	4	5	10	0	0	0
	5	5	10	0	0	1
	6	5	10	0	0	0
	7	5	10	0	0	1
	8	5	10	0	0	2
	9	5	10	0	1	1
	10	5	10	0	0	1
	Σ	50		0	2	10
Act GAL4 > wry UAS RNAi	1	5	10	0	0	2
	2	5	10	0	0	1
	3	5	10	1	1	2
	4	5	10	0	1	1
	5	5	10	0	1	1
	6	5	10	1	1	1
	7	5	10	0	0	0
	8	5	10	0	1	1
	9	5	10	0	0	1
	10	5	10	0	1	1
	Σ	50		2	6	11
Act GAL4 > KK Control	1	5	10	3	4	4
	2	5	10	0	1	2
	3	5	10	1	2	2
	4	5	10	0	0	1
	5	5	10	0	1	1
	6	5	10	1	1	2
	7	5	10	1	2	2
	8	5	10	0	1	2
	9	5	10	0	1	1
	10	5	10	0	0	1
	11	5	10	0	0	0
	12	5	10	0	0	1
	13	5	10	0	0	0
	14	5	10	0	0	2
	15	5	10	0	0	2
	16	5	10	0	1	3
	17	5	10	0	0	1
	18	5	10	0	0	1
	19	5	10	0	0	0
	20	5	10	1	1	2
	Σ	100		7	15	30
Ubi[156] GAL4 > Or67d UAS RNAi	1	5	10	1	3	4
	2	5	10	0	0	0
	3	5	10	0	0	2
	4	5	10	0	0	1
	5	5	10	0	0	0
	6	5	10	1	1	2
	7	5	10	0	0	2
	8	5	10	2	2	2
	9	5	10	0	1	3
	10	5	10	1	2	2
	11	5	10	0	1	1
	12	5	10	0	1	2
	13	5	10	1	1	1
	14	5	10	2	3	4
	Σ	70		8	15	26
UbiGAL4 > Or67d UAS RNAi	1	5	10	0	3	3
	2	5	10	0	0	1
	3	5	10	0	1	1
	4	5	10	0	2	2
	5	5	10	0	0	0
	6	5	10	1	2	2
	7	5	10	0	1	1
	8	5	10	0	2	3
	9	5	10	0	2	2
	10	5	10	0	0	1
	11	5	10	0	1	1
	12	5	10	0	2	3
	13	5	10	0	0	0
	14	5	10	0	0	1
	Σ	70		1	16	21
Act GAL4 > Or67d UAS RNAi	1	5	10	0	0	1
	2	5	10	0	0	1
	3	5	10	0	0	1
	4	5	10	0	0	2
	5	5	10	0	1	1
	6	5	10	0	0	0
	7	5	10	1	2	2
	8	5	10	2	3	3
	9	5	10	1	1	2
	10	5	10	1	2	3
	11	5	10	1	2	2
	12	5	10	1	1	2
	13	5	10	0	0	1
	14	5	10	0	1	2
	Σ	70		7	13	23
Ubi[156]GAL4> TRiP Control	1	5	10	0	0	2
	2	5	10	0	1	4
	3	5	10	0	1	2
	4	5	10	0	0	1
	5	5	9	0	4	4
	6	5	9	1	2	2
	7	5	9	1	2	2
	8	5	9	0	0	0
	9	5	9	1	1	2
	10	5	9	0	3	3
	11	5	9	0	1	2
	12	5	9	1	2	2
	13	5	9	2	4	4
	14	5	9	1	1	1
	Σ	70		7	22	31
UbiGAL4> TRiP Control	1	5	10	0	1	3
	2	5	10	3	3	3
	3	5	9	1	1	2
	4	5	9	0	1	1
	5	5	9	0	0	0
	6	5	9	0	1	1
	7	5	9	0	0	0
	8	5	9	0	1	3
	9	5	9	0	2	3
	10	5	9	0	2	3
	11	5	9	1	1	2
	12	5	9	0	0	2
	13	5	9	0	1	3
	14	5	9	0	0	1
	Σ	70		5	14	27
Act GAL4 > TRiP Control	1	5	10	0	0	0
	2	5	10	1	2	2
	3	5	10	0	0	1
	4	5	10	1	1	1
	5	5	9	0	2	3
	6	5	9	0	0	2
	7	5	9	0	0	2
	8	5	9	0	0	0
	9	5	9	0	1	1
	10	5	9	1	1	1
	11	5	9	0	2	3
	12	5	9	0	1	1
	13	5	9	1	2	3
	14	5	9	0	0	1
	Σ	70		4	12	21
